# Environmental DNA metabarcoding of invertebrate-incubated water supports WFD-compliant and animal-friendly bioassessment with added trait insights

**DOI:** 10.1101/2025.08.12.669652

**Authors:** Mandy Sander, Arne J. Beermann, Denis Brömmling, Dominik Buchner, Martina Weiss, Florian Leese

## Abstract

Environmental (eDNA) metabarcoding is recently being considered for bioassessment under the Water Framework Directive (WFD). While tissue-based (“bulk”) metabarcoding of macroinvertebrates produces comparable ecological status class values to morphology-based methods, eDNA-based metabarcoding often includes DNA signals from upstream sites, limiting its site-specificity. A promising alternative involves the incubation of locally collected invertebrates in water, followed by eDNA metabarcoding of the incubated water. In this study, we tested the suitability of two different approaches of the incubation strategy for ecological status assessment under the WFD. The first approach uses conventional multi-habitat sampling (MH) for the collection of the local macroinvertebrates and the second natural substrate exposures (NSEs) that are actively colonised. Using metabarcoding of the incubated water from both approaches (MH/NSE eDNA), we compared community composition, trait diversity and the derived ecological status classes (ESCs) to the local signal reference (MH/NSE bulk DNA) and the regional signal reference (stream water eDNA). For both approaches, community and trait composition were highly congruent between the incubated water and bulk samples. Trait composition did not differ between MH and NSE samples or among NSE types (wood-leaf vs. gravel). However, we detected small-scale spatial differences in the trait composition between NSEs placed at different flow regimes (pool vs. riffle). ESCs derived from all approaches (MH/NSE incubated water eDNA, MH/NSE bulk DNA and stream water eDNA) were highly similar and consistent with those from morpho-taxonomic assessments. Our findings support the incubation strategy using the conventional MH sampling as the most suitable approach for a minimally invasive, site-specific stream bioassessment within the context of the WFD.
