## Supplementary Data S1 for "Environmental DNA metabarcoding of invertebrate-incubated water supports WFD-compliant and animal-friendly bioassessment with added trait insights"

### Sheet: BO
Mineral substrates	Coverage (5% steps)	Number of subsamples
megalithal (stones > 40 cm)
macrolithal (stones 20-40 cm)
mesolithal (cobbles 6-20 cm)	0.2	2
microlithal (gravel 2-6 cm)	0.2	2
akal (2 mm - 2 cm)
psammal/psammopelal (sand/sand and clay)	0.4	4
argyllal (slit/mud)
technolithal 1
technolithal 2
Organic substrates
algae
submersed macrophytes	0.1	1
emersed macrophytes
living parts of terrestrial plants
xylal (wood)	0.1	1
CPOM
FPOM
wastewater bacteria and fungi, sapropel
debris

### Sheet: BM
Mineral substrates	Coverage (5% steps)	Number of subsamples
megalithal (stones > 40 cm)
macrolithal (stones 20-40 cm)	0.1	1
mesolithal (cobbles 6-20 cm)	0.3	3
microlithal (gravel 2-6 cm)	0.2	2
akal (2 mm - 2 cm)
psammal/psammopelal (sand/sand and clay)	0.1	1
argyllal (slit/mud)
technolithal 1
technolithal 2
Organic substrates
algae
submersed macrophytes
emersed macrophytes	0.1	1
living parts of terrestrial plants	0.1	1
xylal (wood)	0.1	1
CPOM
FPOM
wastewater bacteria and fungi, sapropel
debris

### Sheet: EN1
Mineral substrates	Coverage (5% steps)	Number of subsamples
megalithal (stones > 40 cm)
macrolithal (stones 20-40 cm)
mesolithal (cobbles 6-20 cm)	0.7	7
microlithal (gravel 2-6 cm)
akal (2 mm - 2 cm)
psammal/psammopelal (sand/sand and clay)	0.1	1
argyllal (slit/mud)
technolithal 1
technolithal 2
Organic substrates
algae
submersed macrophytes
emersed macrophytes
living parts of terrestrial plants	0.1	1
xylal (wood)	0.1	1
CPOM
FPOM
wastewater bacteria and fungi, sapropel
debris

### Sheet: EN2
Mineral substrates	Coverage (5% steps)	Number of subsamples
megalithal (stones > 40 cm)
macrolithal (stones 20-40 cm)
mesolithal (cobbles 6-20 cm)	0.7	7
microlithal (gravel 2-6 cm)
akal (2 mm - 2 cm)
psammal/psammopelal (sand/sand and clay)	0.1	1
argyllal (slit/mud)
technolithal 1
technolithal 2
Organic substrates
algae
submersed macrophytes
emersed macrophytes
living parts of terrestrial plants	0.1	1
xylal (wood)	0.1	1
CPOM
FPOM
wastewater bacteria and fungi, sapropel
debris

### Sheet: FB1
Mineral substrates	Coverage (5% steps)	Number of subsamples
megalithal (stones > 40 cm)
macrolithal (stones 20-40 cm)	0.05	0.5
mesolithal (cobbles 6-20 cm)	0.6	6
microlithal (gravel 2-6 cm)	0.2	2
akal (2 mm - 2 cm)
psammal/psammopelal (sand/sand and clay)	0.05	0.5
argyllal (slit/mud)
technolithal 1
technolithal 2
Organic substrates
algae
submersed macrophytes
emersed macrophytes
living parts of terrestrial plants
xylal (wood)	0.1	1
CPOM
FPOM
wastewater bacteria and fungi, sapropel
debris

### Sheet: FB2
Mineral substrates	Coverage (5% steps)	Number of subsamples
megalithal (stones > 40 cm)
macrolithal (stones 20-40 cm)	0.2	2
mesolithal (cobbles 6-20 cm)	0.4	4
microlithal (gravel 2-6 cm)
akal (2 mm - 2 cm)
psammal/psammopelal (sand/sand and clay)	0.3	3
argyllal (slit/mud)
technolithal 1
technolithal 2
Organic substrates
algae
submersed macrophytes
emersed macrophytes
living parts of terrestrial plants
xylal (wood)	0.1	1
CPOM
FPOM
wastewater bacteria and fungi, sapropel
debris

### Sheet: GB1
Mineral substrates	Coverage (5% steps)	Number of subsamples
megalithal (stones > 40 cm)	0.1	1
macrolithal (stones 20-40 cm)	0.2	2
mesolithal (cobbles 6-20 cm)	0.5	5
microlithal (gravel 2-6 cm)
akal (2 mm - 2 cm)
psammal/psammopelal (sand/sand and clay)
argyllal (slit/mud)
technolithal 1
technolithal 2
Organic substrates
algae
submersed macrophytes	0.1	1
emersed macrophytes
living parts of terrestrial plants
xylal (wood)	0.1	1
CPOM
FPOM
wastewater bacteria and fungi, sapropel
debris

### Sheet: GB2
Mineral substrates	Coverage (5% steps)	Number of subsamples
megalithal (stones > 40 cm)
macrolithal (stones 20-40 cm)	0.1	1
mesolithal (cobbles 6-20 cm)	0.4	4
microlithal (gravel 2-6 cm)	0.1	1
akal (2 mm - 2 cm)	0.2	2
psammal/psammopelal (sand/sand and clay)
argyllal (slit/mud)
technolithal 1
technolithal 2
Organic substrates
algae
submersed macrophytes
emersed macrophytes
living parts of terrestrial plants
xylal (wood)	0.2	2
CPOM
FPOM
wastewater bacteria and fungi, sapropel
debris
